# Spatial Transcriptomics in Bone Mechanomics: Exploring the Mechanoregulation of Fracture Healing in the Era of Spatial Omics

**DOI:** 10.1101/2024.04.18.590091

**Authors:** Neashan Mathavan, Amit Singh, Francisco Correia Marques, Denise Günther, Gisela Kuhn, Esther Wehrle, Ralph Müller

## Abstract

In recent decades, the field of bone mechanobiology has sought experimental techniques to unravel the molecular mechanisms governing the phenomenon of mechanically-regulated fracture healing. Each cell within a fracture site resides within different local micro-environments characterized by different levels of mechanical strain - thus, preserving the spatial location of each cell is critical in relating cellular responses to mechanical stimuli. Our spatial transcriptomics based “mechanomics” platform facilitates spatially-resolved analysis of the molecular profiles of cells with respect to their local *in vivo* mechanical environment by integrating time-lapsed *in vivo* micro-computed tomography, spatial transcriptomics, and micro-finite element analysis. We investigate the transcriptomic responses of cells as a function of the local strain magnitude by identifying the differential expression of genes in regions of high and low strain within a fracture site. Our platform thus has the potential to address fundamental open questions within the field and to discover mechano-responsive targets to enhance fracture healing.
