## Supplementary Table S1 for "Spatial Transcriptomics in Bone Mechanomics: Exploring the Mechanoregulation of Fracture Healing in the Era of Spatial Omics"

### Sheet: Control
Supplementary Table 1: Barcodes corresponding to all spots of the Control bone fracture site.
Barcodes	Sample	Region
AACAATACATTGTCGA-1	Control	Bone fracture site
AAGATGGCACCGGACC-1	Control	Bone fracture site
AAGCACCCTGCGTATC-1	Control	Bone fracture site
AAGCGTCCCTCATCGA-1	Control	Bone fracture site
AATTCCAAGCATGTAC-1	Control	Bone fracture site
ACAGGCTTGCCCGACT-1	Control	Bone fracture site
ACCAACGCTTATTTAT-1	Control	Bone fracture site
ACCAATATGCAAGTTA-1	Control	Bone fracture site
ACCCTATGCCATATCG-1	Control	Bone fracture site
ACCGACACATCTCCCA-1	Control	Bone fracture site
ACGCGAAGTCAGACGA-1	Control	Bone fracture site
ACTACAAAGAGAGGTG-1	Control	Bone fracture site
ACTCCCTAATGCTAAA-1	Control	Bone fracture site
AGAGAAGGAGTACAAT-1	Control	Bone fracture site
AGCCCGCAACAAGCAG-1	Control	Bone fracture site
AGCGGACACTTCGTAG-1	Control	Bone fracture site
AGCTAACAAGCAATGT-1	Control	Bone fracture site
AGCTCCTTCGCACATC-1	Control	Bone fracture site
AGGAAGCTGTCCGCCG-1	Control	Bone fracture site
AGTTTGCACCTGCCTC-1	Control	Bone fracture site
ATAAACGGACCCGTAA-1	Control	Bone fracture site
ATAATAGCTGTTGAAT-1	Control	Bone fracture site
ATACGTACTTAGCCAC-1	Control	Bone fracture site
ATACGTTATGCACGGA-1	Control	Bone fracture site
ATATAAAGCGCTCGTG-1	Control	Bone fracture site
ATCTGCTGTTATCGCC-1	Control	Bone fracture site
ATCTGGGCTGTTCTTG-1	Control	Bone fracture site
ATGGGACCTGCTGAAC-1	Control	Bone fracture site
ATTATTATGTCCGTCA-1	Control	Bone fracture site
CAAGTAAGTGATAGAC-1	Control	Bone fracture site
CAATGCGAGAAGTATC-1	Control	Bone fracture site
CACATCGTGCACGCGC-1	Control	Bone fracture site
CACATCTCACCGACGA-1	Control	Bone fracture site
CAGAACTTAGCCCTCT-1	Control	Bone fracture site
CAGACACCGATCGCTG-1	Control	Bone fracture site
CAGAGACGGTCACCCA-1	Control	Bone fracture site
CAGAGGCGATGCATGA-1	Control	Bone fracture site
CATAAGAAGCTTGGCT-1	Control	Bone fracture site
CCAAGAAAGTGGGCGA-1	Control	Bone fracture site
CCCGTAGCTGGGAAGA-1	Control	Bone fracture site
CCCTTTGACAGGTCTT-1	Control	Bone fracture site
CCGGTTTGTAATTGTG-1	Control	Bone fracture site
CCTAAATTAACGGTTC-1	Control	Bone fracture site
CCTATAATGAGTGCCC-1	Control	Bone fracture site
CCTATACCGTCCTGTC-1	Control	Bone fracture site
CCTGGTCGAATGTGGG-1	Control	Bone fracture site
CCTTGTGAACGTGGTT-1	Control	Bone fracture site
CGAGGGTATCCAGGTG-1	Control	Bone fracture site
CGATTCGCCTGGCTGC-1	Control	Bone fracture site
CGCGCATGTTTGATTG-1	Control	Bone fracture site
CGGGAATTTATGTAAA-1	Control	Bone fracture site
CGTCGTCCTTCGCGAA-1	Control	Bone fracture site
CGTGTCTCGTTACGAC-1	Control	Bone fracture site
CGTTCAGACCCGCGAA-1	Control	Bone fracture site
CGTTGAATACCGCGCT-1	Control	Bone fracture site
CGTTTGTGTAGAGGGT-1	Control	Bone fracture site
CTAAATCCGGTGTACA-1	Control	Bone fracture site
CTACAAGAAATAACCC-1	Control	Bone fracture site
CTAGGCGCCCTATCAG-1	Control	Bone fracture site
CTAGGTTCGGACGTGA-1	Control	Bone fracture site
CTGTAGCCATCTCACT-1	Control	Bone fracture site
CTGTGCAGGGTAGGTC-1	Control	Bone fracture site
CTGTTACCCAATCTAG-1	Control	Bone fracture site
GAACAGATTACTAAAT-1	Control	Bone fracture site
GAACCCTCTGTGTTCT-1	Control	Bone fracture site
GAAGGAGTCGAGTGCG-1	Control	Bone fracture site
GAATAGTGCTCGATTA-1	Control	Bone fracture site
GACATCGATTTATAAC-1	Control	Bone fracture site
GAGTAGATACTAGTTG-1	Control	Bone fracture site
GATAGGTAACGTTGAC-1	Control	Bone fracture site
GATCAACATAAAGGGA-1	Control	Bone fracture site
GCCATCGAGCTGCGTG-1	Control	Bone fracture site
GCGACCCAACCATCTG-1	Control	Bone fracture site
GCTACGACTTATTGGG-1	Control	Bone fracture site
GCTAGGCACCACGGAG-1	Control	Bone fracture site
GCTATACGTCTCGGAC-1	Control	Bone fracture site
GCTCCATGCAAAGCAA-1	Control	Bone fracture site
GGAGACGACACCTTTG-1	Control	Bone fracture site
GGCCGAGACTCTGGTG-1	Control	Bone fracture site
GGCTCCTCCACCTGTT-1	Control	Bone fracture site
GGGCACGTAGTACTGT-1	Control	Bone fracture site
GGGTTAACATTTGAGT-1	Control	Bone fracture site
GGTAGACCGTTGGGCG-1	Control	Bone fracture site
GGTCAGTGGGTCCCAC-1	Control	Bone fracture site
GGTGTAGGTAAGTAAA-1	Control	Bone fracture site
GTCGCCGTTGTGTGTT-1	Control	Bone fracture site
GTCTCAAGGCCCGGCT-1	Control	Bone fracture site
GTGGGAACAAACCGGG-1	Control	Bone fracture site
GTGGTATAGTCTGCCG-1	Control	Bone fracture site
GTTCGTCTAAAGAACT-1	Control	Bone fracture site
TACCAATAAAGTACCA-1	Control	Bone fracture site
TACGACTGCCTCTTAG-1	Control	Bone fracture site
TACTGAACAGATTTAG-1	Control	Bone fracture site
TAGCTCGCCTGATAAC-1	Control	Bone fracture site
TATACACAGACGCCTT-1	Control	Bone fracture site
TATACGCGTCATCACT-1	Control	Bone fracture site
TATATAGGGCTTTACG-1	Control	Bone fracture site
TATCCAATTGGTTATC-1	Control	Bone fracture site
TATTCCACTCAGCTCG-1	Control	Bone fracture site
TATTCCGAGCTGTTAT-1	Control	Bone fracture site
TCAAATTTGAGACTCA-1	Control	Bone fracture site
TCAATACGCCGTCATG-1	Control	Bone fracture site
TCAGTGTATACGTCAT-1	Control	Bone fracture site
TCATATGAGCTTTGTT-1	Control	Bone fracture site
TCCGCCTGTCTACAAG-1	Control	Bone fracture site
TCCGGTTCGTCCGGTC-1	Control	Bone fracture site
TCGAGCCAGGCAGGCC-1	Control	Bone fracture site
TCGGGAGACAGCGTAC-1	Control	Bone fracture site
TCGTACCGACGTCAAG-1	Control	Bone fracture site
TCGTCAAGTACGCGCA-1	Control	Bone fracture site
TCGTCTTAGGCGTTAA-1	Control	Bone fracture site
TCGTTAGGAGTCCCTA-1	Control	Bone fracture site
TCGTTGCTATCCGGTC-1	Control	Bone fracture site
TCTCCCTGGGCAGCGT-1	Control	Bone fracture site
TGAGGTGTGTGGCGGA-1	Control	Bone fracture site
TGATACATTTAGCCGT-1	Control	Bone fracture site
TGATCACCACACTGAC-1	Control	Bone fracture site
TGCCGGATGTACGAGC-1	Control	Bone fracture site
TGCGACGGCCGAACGT-1	Control	Bone fracture site
TGCTAAGTGTCTATTT-1	Control	Bone fracture site
TGCTTCCCAAGCAGTA-1	Control	Bone fracture site
TGGCGACTGCTCCAAA-1	Control	Bone fracture site
TGGCGATCAAGTTATG-1	Control	Bone fracture site
TGTGGCGGGCTTCTGG-1	Control	Bone fracture site
TGTTCGTATTGCGGTG-1	Control	Bone fracture site
TTAGGTCATAACCGAC-1	Control	Bone fracture site
TTCCGCGTGAGGCGAT-1	Control	Bone fracture site
TTCCGGCCTTGAGGCT-1	Control	Bone fracture site
TTCTATTAAACGCAGC-1	Control	Bone fracture site
TTGTTTCACATCCAGG-1	Control	Bone fracture site
TTGTTTCATTAGTCTA-1	Control	Bone fracture site

### Sheet: Loaded
Supplementary Table 1: Barcodes corresponding to all spots of the Loaded bone fracture site.
Barcodes	Sample	Region
AAGGAGCGGTTGGTGC-1	Loaded	Bone fracture site
AAGGCTGTGCTCATCG-1	Loaded	Bone fracture site
AAGTAGAAGACCGGGT-1	Loaded	Bone fracture site
AATGGTTCTCACAAGC-1	Loaded	Bone fracture site
ACACCCGAGAAATCCG-1	Loaded	Bone fracture site
ACACGAGACTCCTTCT-1	Loaded	Bone fracture site
ACCAAGAACGCGTGTC-1	Loaded	Bone fracture site
ACCACAAGTTTCTATC-1	Loaded	Bone fracture site
ACGTAGATTGCTGATG-1	Loaded	Bone fracture site
ACTGTACGATACACAT-1	Loaded	Bone fracture site
ACTGTCTTCTTTAGAA-1	Loaded	Bone fracture site
ACTTGGGACCCGGTGG-1	Loaded	Bone fracture site
AGACCCGCCCTCCTCG-1	Loaded	Bone fracture site
AGATGACTCGCCCACG-1	Loaded	Bone fracture site
AGCACTTAAGGACGCC-1	Loaded	Bone fracture site
AGCATCGTCGATAATT-1	Loaded	Bone fracture site
AGCGACATCCCATTCA-1	Loaded	Bone fracture site
AGCGACCAACGATATT-1	Loaded	Bone fracture site
AGTTCCTACAGAATTA-1	Loaded	Bone fracture site
ATATTTAACCCTCAAG-1	Loaded	Bone fracture site
ATCAATCTGGGCTGCA-1	Loaded	Bone fracture site
ATGCCGGTCTTGCATA-1	Loaded	Bone fracture site
ATTACTAGCCTCTTGC-1	Loaded	Bone fracture site
ATTAGATTGATAGCGG-1	Loaded	Bone fracture site
ATTATGCCATAGGGAG-1	Loaded	Bone fracture site
ATTGAAGATCTTAGTG-1	Loaded	Bone fracture site
ATTTGTTCCAGGGCTC-1	Loaded	Bone fracture site
CAACGACCCGTTTACA-1	Loaded	Bone fracture site
CAACTCCTTGATCCCG-1	Loaded	Bone fracture site
CAAGCACCAAATGCCT-1	Loaded	Bone fracture site
CACAGCACCCACGGCA-1	Loaded	Bone fracture site
CACAGCTAGGGAGTGA-1	Loaded	Bone fracture site
CACCTCGATGGTGGAC-1	Loaded	Bone fracture site
CACGCAGCGAGGCTTT-1	Loaded	Bone fracture site
CACTGTCCAAGTGAGA-1	Loaded	Bone fracture site
CAGTTCAAATTGACAC-1	Loaded	Bone fracture site
CATAGTAGCATAGTAG-1	Loaded	Bone fracture site
CATGGCAGGAAGATCG-1	Loaded	Bone fracture site
CATTACGTCGGCCCGT-1	Loaded	Bone fracture site
CCAAACAGAACCCTCG-1	Loaded	Bone fracture site
CCAACGATGCACTGAT-1	Loaded	Bone fracture site
CCAAGCGTAACTCGTA-1	Loaded	Bone fracture site
CCAATTGAATGTTAAT-1	Loaded	Bone fracture site
CCATAGGTTGGCGTGG-1	Loaded	Bone fracture site
CCCGCCATGCTCCCGT-1	Loaded	Bone fracture site
CCCTGAAATGAGTTGA-1	Loaded	Bone fracture site
CCGTAAGTTGGTCCCA-1	Loaded	Bone fracture site
CCTACTGCTTACACTT-1	Loaded	Bone fracture site
CCTATCTATATCGGAA-1	Loaded	Bone fracture site
CCTCGCCAGCAAATTA-1	Loaded	Bone fracture site
CCTTCTTGATCCAGTG-1	Loaded	Bone fracture site
CGCATTAGCTAATAGG-1	Loaded	Bone fracture site
CGCGTTCATGAAATAC-1	Loaded	Bone fracture site
CGCTTCCACTGAAATC-1	Loaded	Bone fracture site
CGGGCAGCTAAACCGC-1	Loaded	Bone fracture site
CGTATTAAGAGATCTA-1	Loaded	Bone fracture site
CTATGTCACTAGCCCA-1	Loaded	Bone fracture site
CTCCGGCCTAATATGC-1	Loaded	Bone fracture site
CTCGAGGTCGAACAGT-1	Loaded	Bone fracture site
CTCGGTCCGTAGCCTG-1	Loaded	Bone fracture site
CTCTCACAATCGATGA-1	Loaded	Bone fracture site
CTCTGGACGCCTGGTG-1	Loaded	Bone fracture site
CTGAAAGAGATCCGAC-1	Loaded	Bone fracture site
CTGGAAATGGATGCTT-1	Loaded	Bone fracture site
CTGTATGGTGTAGAAA-1	Loaded	Bone fracture site
CTGTTCACTGCCTGTG-1	Loaded	Bone fracture site
CTTACACGGTATTCCA-1	Loaded	Bone fracture site
CTTCATAGCTCAAGAA-1	Loaded	Bone fracture site
CTTGTACTTGTTGACT-1	Loaded	Bone fracture site
GAAATCGCGCGCAACT-1	Loaded	Bone fracture site
GAAATGGCGGTGTTAG-1	Loaded	Bone fracture site
GAACACACATCAACCA-1	Loaded	Bone fracture site
GAACGACCGAATGATA-1	Loaded	Bone fracture site
GACAACGCAGCTTACG-1	Loaded	Bone fracture site
GACACAAGGGAAGAAA-1	Loaded	Bone fracture site
GACCAGAGCCCTGTAG-1	Loaded	Bone fracture site
GAGACTGATGGGTAGA-1	Loaded	Bone fracture site
GAGATCTGTCACTCCG-1	Loaded	Bone fracture site
GATCATTCCAAACATT-1	Loaded	Bone fracture site
GATGCTACAAGCGCCT-1	Loaded	Bone fracture site
GATGTTTGTGCGAGAT-1	Loaded	Bone fracture site
GCGAAGCCATACCCGT-1	Loaded	Bone fracture site
GCGGGAACCAGGCCCT-1	Loaded	Bone fracture site
GCTAAGTAGTTTCTCT-1	Loaded	Bone fracture site
GCTAATACCGAATGCC-1	Loaded	Bone fracture site
GCTGGCATATTCACCT-1	Loaded	Bone fracture site
GGAGTGCCGCCCTGGA-1	Loaded	Bone fracture site
GGATTCAGTACGGTGG-1	Loaded	Bone fracture site
GGCAATAGTCAATGAG-1	Loaded	Bone fracture site
GGCGTCCTATCCGCTG-1	Loaded	Bone fracture site
GGGACTGCATAGATAG-1	Loaded	Bone fracture site
GGGAGAACTCACAGTA-1	Loaded	Bone fracture site
GGGAGTTAATGAGGCG-1	Loaded	Bone fracture site
GGGCGATATGTGTGAA-1	Loaded	Bone fracture site
GGGCTGCCTAGGGCGA-1	Loaded	Bone fracture site
GGGCTGGTTAGTCGCG-1	Loaded	Bone fracture site
GTACGAGATTGCGACA-1	Loaded	Bone fracture site
GTATAGGACTCAGTAG-1	Loaded	Bone fracture site
GTCATGCACCTCCGTT-1	Loaded	Bone fracture site
GTCCCAACGTAAAGTA-1	Loaded	Bone fracture site
GTCCGGCTGAATTGCG-1	Loaded	Bone fracture site
GTGCGGGTCTCCAAAT-1	Loaded	Bone fracture site
GTTCCAGTCTGACCAT-1	Loaded	Bone fracture site
TACGAACACGACTTCA-1	Loaded	Bone fracture site
TAGAGTCTAAGCGAAC-1	Loaded	Bone fracture site
TAGGGTGTTTCAAGAG-1	Loaded	Bone fracture site
TAGTGCCCTCCAGAGT-1	Loaded	Bone fracture site
TATCCATATCATGCGA-1	Loaded	Bone fracture site
TATGGGTACGTATCGT-1	Loaded	Bone fracture site
TATTTAGTCTAGATCG-1	Loaded	Bone fracture site
TCAGCAAATGCATCTC-1	Loaded	Bone fracture site
TCCACTTTATCTAGGT-1	Loaded	Bone fracture site
TCCAGGCGAGTACGGT-1	Loaded	Bone fracture site
TCCCAGGCTTAGCTAA-1	Loaded	Bone fracture site
TCCGATAATTGCCATA-1	Loaded	Bone fracture site
TCCTTTCTTACGCTTA-1	Loaded	Bone fracture site
TCGCCGGTCGATCCGT-1	Loaded	Bone fracture site
TCGCTCGATATATTCC-1	Loaded	Bone fracture site
TCGGACGCCCAGCCCA-1	Loaded	Bone fracture site
TCTATCATGCAGTTAC-1	Loaded	Bone fracture site
TCTCTAATAGCTGGTA-1	Loaded	Bone fracture site
TCTTCGATACCAATAA-1	Loaded	Bone fracture site
TCTTGATGCGTAGCGA-1	Loaded	Bone fracture site
TGAGAATGCTTTACCG-1	Loaded	Bone fracture site
TGATCGGTTTGACCCT-1	Loaded	Bone fracture site
TGATCTCCGGCGCCAG-1	Loaded	Bone fracture site
TGATTCGTCTATCACT-1	Loaded	Bone fracture site
TGCAAGAATGACGTAA-1	Loaded	Bone fracture site
TGCATGGATCGGATCT-1	Loaded	Bone fracture site
TGGCTTTGGGTAGACA-1	Loaded	Bone fracture site
TGGGCCACAAGAGCGC-1	Loaded	Bone fracture site
TGGTTCGTAGCAAAGG-1	Loaded	Bone fracture site
TGTTTCGGTACTTCTC-1	Loaded	Bone fracture site
TTAACCAACCCTCCCT-1	Loaded	Bone fracture site
TTAATCAGTACGTCAG-1	Loaded	Bone fracture site
TTAATGTAGACCAGGT-1	Loaded	Bone fracture site
TTCAACGACCCGACCG-1	Loaded	Bone fracture site
TTCATGGCGCAACAGG-1	Loaded	Bone fracture site
TTCCTCGAGGGTGTCT-1	Loaded	Bone fracture site
TTCTTAGTGGCTCAGA-1	Loaded	Bone fracture site
TTGATCTAACTTTGTC-1	Loaded	Bone fracture site
TTGCTGAAGGAACCAC-1	Loaded	Bone fracture site
TTGGATTGGGTACCAC-1	Loaded	Bone fracture site
TTGGGCGGCGGTTGCC-1	Loaded	Bone fracture site
TTGTGGCCCTGACAGT-1	Loaded	Bone fracture site
TTGTTGTGTGTCAAGA-1	Loaded	Bone fracture site
