## Supplementary Table S3 for "Spatial Transcriptomics in Bone Mechanomics: Exploring the Mechanoregulation of Fracture Healing in the Era of Spatial Omics"

### Sheet: DEG - High vs. Reference Strain
Supplementary Table 3: Differential gene expression (DEG) analysis of high strain region with respect to reference region.
(FDR-adjusted p value cutoff < 0.05; absolute log2 fold change > 0.5)
Symbol	baseMean	log2FoldChange	lfcSE	stat	pvalue	padj
Dmtn	1.26975	2.37602	0.521526	4.55591	5.21599e-06	0.000354687
Coq10a	0.890988	2.1579	0.438485	4.92126	8.59874e-07	7.1001e-05
Tnnc1	1.25318	2.14326	0.391998	5.46751	4.56394e-08	5.86212e-06
Tnnt1	3.33875	2.04725	0.278142	7.36045	1.83289e-13	1.04512e-10
Zfp219	0.415495	2.02727	0.636337	3.18585	0.00144332	0.0216685
Myh2	1.79249	2.00314	0.328475	6.09828	1.07213e-09	2.06563e-07
Coq8a	0.762842	2.00045	0.451891	4.42684	9.56218e-06	0.000524512
Fam117a	0.847736	1.89406	0.572526	3.30825	0.000938798	0.0164432
Ncbp3	0.627924	1.86273	0.520039	3.58191	0.000341094	0.00758278
Sirt7	0.557595	1.85254	0.543761	3.40691	0.000657031	0.012056
Actn2	2.21891	1.77284	0.295572	5.998	1.99767e-09	3.29901e-07
Elane	0.575266	1.76765	0.553437	3.19395	0.00140338	0.0215051
Rmc1	0.567325	1.74862	0.547845	3.19181	0.00141383	0.0215051
Ldb3	1.38449	1.73758	0.357887	4.85512	1.20314e-06	9.2722e-05
Myot	1.0706	1.67677	0.420638	3.98624	6.71275e-05	0.00221389
Ndufb6	2.20242	1.676	0.312142	5.36935	7.90188e-08	9.13458e-06
Gatad2b	0.548667	1.66567	0.53522	3.11211	0.00185754	0.0246819
Cfl2	0.734666	1.64493	0.472478	3.48149	0.000498632	0.0102793
Lpgat1	0.72852	1.62757	0.501664	3.24434	0.00117723	0.018901
Anp32e	0.959551	1.62209	0.446758	3.6308	0.000282549	0.00666584
Rbm24	0.637724	1.61711	0.500991	3.22781	0.00124741	0.0197535
Nrap	1.80277	1.61274	0.402558	4.00624	6.1692e-05	0.00221389
Tmod4	0.70697	1.61043	0.491559	3.27617	0.00105227	0.0175891
Cacna2d1	0.779421	1.59867	0.475308	3.36344	0.000769776	0.0139041
Ndufv3	1.29176	1.58326	0.392992	4.02873	5.60796e-05	0.00216094
Tacc2	0.665293	1.57673	0.50537	3.11995	0.00180882	0.0245999
Hbb-bt	11.7724	1.57534	0.250214	6.29595	3.05524e-10	7.06371e-08
Trim11	0.623613	1.56441	0.513863	3.0444	0.00233143	0.029295
Jph1	1.03485	1.56151	0.47754	3.26991	0.00107581	0.0175891
Tcap	7.55679	1.55307	0.241143	6.44043	1.19133e-10	3.44296e-08
Atp5c1	0.627363	1.5469	0.525335	2.94461	0.00323366	0.0359434
Sem1	9.29661	1.53877	0.21056	7.30796	2.71224e-13	1.04512e-10
Slc2a4	0.585179	1.53229	0.521232	2.93974	0.0032849	0.0361652
Rnf187	2.34006	1.52894	0.317776	4.81139	1.49886e-06	0.000108292
Rab1a	1.51448	1.52794	0.366288	4.17141	3.02717e-05	0.00134592
Lmod2	1.1808	1.52189	0.37962	4.00898	6.09803e-05	0.00221389
Snx3	0.684616	1.5103	0.49917	3.02563	0.00248118	0.0305088
Eif3c	0.751347	1.5053	0.498293	3.02091	0.00252018	0.0305088
Myh7	4.98779	1.49772	0.28676	5.22289	1.76154e-07	1.85122e-05
Mtor	0.843653	1.4907	0.474931	3.13878	0.00169654	0.023679
Bin1	1.40349	1.48459	0.365331	4.06368	4.83055e-05	0.00192556
Atp2a2	3.81914	1.47672	0.260472	5.66941	1.4329e-08	2.07053e-06
Flot1	1.01004	1.47309	0.42075	3.50111	0.000463324	0.00973824
Ndufb10	1.35971	1.46868	0.385834	3.80651	0.000140941	0.00397385
Timp3	1.63607	1.46868	0.325786	4.50811	6.54068e-06	0.000419449
Ppt1	0.813803	1.46388	0.48484	3.0193	0.0025336	0.0305088
Mb	1.38242	1.45275	0.37273	3.89758	9.71567e-05	0.00290444
Ckmt2	1.77498	1.4255	0.322244	4.42366	9.70406e-06	0.000524512
Acadl	0.694955	1.42403	0.489566	2.90877	0.00362858	0.0384829
Tpm2	13.0122	1.41246	0.193106	7.31444	2.58452e-13	1.04512e-10
Fabp3	0.661624	1.4014	0.496393	2.82316	0.00475521	0.0482195
Stard7	0.983983	1.38631	0.466777	2.96997	0.00297828	0.034088
Hspb6	2.1194	1.37828	0.31603	4.36125	1.29323e-05	0.000649988
Atp1b1	1.15938	1.37309	0.380492	3.60871	0.000307722	0.00711453
Hist4h4	2.09544	1.33822	0.427245	3.1322	0.00173499	0.0238767
Cox8b	2.00017	1.33309	0.383389	3.47711	0.00050685	0.0102793
Abtb1	0.988046	1.32115	0.451767	2.9244	0.00345122	0.0372861
Tnni1	2.15577	1.31897	0.40351	3.26873	0.0010803	0.0175891
Rbm5	0.979183	1.31584	0.450622	2.92006	0.00349966	0.0374593
Fis1	1.07733	1.30993	0.415536	3.15239	0.0016194	0.0235649
Sec11c	1.86239	1.28674	0.41297	3.11583	0.0018343	0.0246565
Ndufs7	1.66633	1.25293	0.341734	3.6664	0.000245988	0.00605027
Ube2d3	1.57511	1.23735	0.350853	3.52668	0.0004208	0.00900823
Ube2l6	1.11495	1.22974	0.413521	2.97384	0.002941	0.0339979
Ankrd23	1.78161	1.22675	0.388864	3.15471	0.00160658	0.0235649
Hist1h1a	6.83044	1.20815	0.310138	3.89552	9.79873e-05	0.00290444
Hnrnpm	1.20482	1.19326	0.395937	3.01376	0.00258032	0.0307511
Trir	1.27054	1.18853	0.390178	3.04611	0.0023182	0.029295
Myh1	10.8016	1.18606	0.233834	5.07225	3.93132e-07	3.49585e-05
Obscn	1.94862	1.18133	0.33369	3.54021	0.000399809	0.00872037
Atp1a2	1.38549	1.15416	0.35152	3.28334	0.00102585	0.0175891
Eif4h	2.0656	1.13275	0.308811	3.66811	0.00024435	0.00605027
Gsn	1.80685	1.13115	0.328717	3.4411	0.000579347	0.0111621
H2afz	1.87415	1.12696	0.357728	3.15034	0.00163079	0.0235649
Anp32a	2.80904	1.10538	0.301267	3.66912	0.000243391	0.00605027
Ryr1	2.7998	1.10499	0.323497	3.41578	0.000635995	0.0119576
Acta1	40.5114	1.10334	0.249762	4.41756	9.98206e-06	0.000524512
Tnnt3	22.8706	1.09923	0.24444	4.49693	6.89406e-06	0.000419449
Hdgf	1.62726	1.08823	0.362138	3.00501	0.00265574	0.0313269
Ttn	7.57456	1.08386	0.263052	4.12033	3.78327e-05	0.0016198
Pfkm	3.16953	1.08018	0.289886	3.72623	0.000194366	0.00510653
Ptp4a3	1.62431	1.06622	0.37026	2.87966	0.00398102	0.041837
Hnrnpa2b1	2.80263	1.06567	0.282586	3.77113	0.000162513	0.00447298
Ckm	32.2973	1.06552	0.266486	3.99839	6.37743e-05	0.00221389
Cox5b	2.04711	1.0648	0.307844	3.4589	0.000542394	0.0106272
Car3	5.52541	1.05039	0.263923	3.9799	6.89448e-05	0.00221389
Cryab	2.7084	1.04987	0.291901	3.59665	0.000322341	0.0073064
Laptm4a	4.0748	1.031	0.251154	4.10504	4.04236e-05	0.00166892
Ndufb7	1.72078	1.02554	0.339377	3.02182	0.00251258	0.0305088
Hspb7	2.6287	1.01092	0.29183	3.46408	0.000532058	0.0106045
Atp5a1	3.84913	1.00757	0.237524	4.24198	2.21555e-05	0.00106716
Pdia3	5.47705	0.99987	0.238433	4.19351	2.7467e-05	0.00127007
Fxyd1	2.09622	0.960739	0.306148	3.13816	0.00170013	0.023679
Ndrg2	2.023	0.9454	0.320111	2.95335	0.0031435	0.0352805
Cox6a2	4.0857	0.943112	0.259076	3.64029	0.000272328	0.00655858
Col1a2	111.065	0.920544	0.235529	3.90841	9.29038e-05	0.00290262
Tmsb4x	23.3525	0.917752	0.177878	5.15944	2.47684e-07	2.38603e-05
Atp5e	4.75946	0.895787	0.224538	3.98946	6.62227e-05	0.00221389
Atp2a1	25.8758	0.891818	0.261261	3.41351	0.000641322	0.0119576
Sqstm1	2.98127	0.877409	0.29246	3.0001	0.00269893	0.0315148
Slc25a4	7.22242	0.839097	0.224671	3.73477	0.000187885	0.00505104
Pgam2	2.94516	0.823837	0.289301	2.84768	0.00440386	0.0454541
Tnnc2	25.2569	0.823793	0.270364	3.04697	0.00231157	0.029295
Psap	3.1022	0.81952	0.245028	3.3446	0.00082401	0.0146547
Hba-a2	37.1338	0.817526	0.267481	3.05639	0.00224022	0.029295
Des	6.03097	0.765879	0.239072	3.20356	0.00135742	0.0212051
Eno3	7.88998	0.758578	0.249026	3.04618	0.00231769	0.029295
Actb	12.8123	0.62439	0.19067	3.27471	0.00105771	0.0175891
Sparc	10.2699	-0.797694	0.277727	-2.87222	0.00407597	0.0424488
Ctsk	5.40749	-0.935458	0.329558	-2.83853	0.00453223	0.0463651
Mt1	1.72665	-1.42504	0.453711	-3.14085	0.00168456	0.023679
Acp5	1.94132	-1.43332	0.483121	-2.96679	0.00300926	0.0341049
Mmp9	3.7148	-1.4838	0.389382	-3.81065	0.000138602	0.00397385
Jdp2	0.642318	-1.633	0.557356	-2.9299	0.00339069	0.0369777

### Sheet: FDR < 0.01
Supplementary Table 3: Differential gene expression (DEG) analysis of high strain region with respect to reference region.
(FDR-adjusted p value cutoff < 0.01; absolute log2 fold change > 0.5)
Symbol	baseMean	log2FoldChange	lfcSE	stat	pvalue	padj
Dmtn	1.26975	2.37602	0.521526	4.55591	5.21599e-06	0.000354687
Coq10a	0.890988	2.1579	0.438485	4.92126	8.59874e-07	7.1001e-05
Tnnc1	1.25318	2.14326	0.391998	5.46751	4.56394e-08	5.86212e-06
Tnnt1	3.33875	2.04725	0.278142	7.36045	1.83289e-13	1.04512e-10
Myh2	1.79249	2.00314	0.328475	6.09828	1.07213e-09	2.06563e-07
Coq8a	0.762842	2.00045	0.451891	4.42684	9.56218e-06	0.000524512
Ncbp3	0.627924	1.86273	0.520039	3.58191	0.000341094	0.00758278
Actn2	2.21891	1.77284	0.295572	5.998	1.99767e-09	3.29901e-07
Ldb3	1.38449	1.73758	0.357887	4.85512	1.20314e-06	9.2722e-05
Myot	1.0706	1.67677	0.420638	3.98624	6.71275e-05	0.00221389
Ndufb6	2.20242	1.676	0.312142	5.36935	7.90188e-08	9.13458e-06
Anp32e	0.959551	1.62209	0.446758	3.6308	0.000282549	0.00666584
Nrap	1.80277	1.61274	0.402558	4.00624	6.1692e-05	0.00221389
Ndufv3	1.29176	1.58326	0.392992	4.02873	5.60796e-05	0.00216094
Hbb-bt	11.7724	1.57534	0.250214	6.29595	3.05524e-10	7.06371e-08
Tcap	7.55679	1.55307	0.241143	6.44043	1.19133e-10	3.44296e-08
Sem1	9.29661	1.53877	0.21056	7.30796	2.71224e-13	1.04512e-10
Rnf187	2.34006	1.52894	0.317776	4.81139	1.49886e-06	0.000108292
Rab1a	1.51448	1.52794	0.366288	4.17141	3.02717e-05	0.00134592
Lmod2	1.1808	1.52189	0.37962	4.00898	6.09803e-05	0.00221389
Myh7	4.98779	1.49772	0.28676	5.22289	1.76154e-07	1.85122e-05
Bin1	1.40349	1.48459	0.365331	4.06368	4.83055e-05	0.00192556
Atp2a2	3.81914	1.47672	0.260472	5.66941	1.4329e-08	2.07053e-06
Flot1	1.01004	1.47309	0.42075	3.50111	0.000463324	0.00973824
Ndufb10	1.35971	1.46868	0.385834	3.80651	0.000140941	0.00397385
Timp3	1.63607	1.46868	0.325786	4.50811	6.54068e-06	0.000419449
Mb	1.38242	1.45275	0.37273	3.89758	9.71567e-05	0.00290444
Ckmt2	1.77498	1.4255	0.322244	4.42366	9.70406e-06	0.000524512
Tpm2	13.0122	1.41246	0.193106	7.31444	2.58452e-13	1.04512e-10
Hspb6	2.1194	1.37828	0.31603	4.36125	1.29323e-05	0.000649988
Atp1b1	1.15938	1.37309	0.380492	3.60871	0.000307722	0.00711453
Ndufs7	1.66633	1.25293	0.341734	3.6664	0.000245988	0.00605027
Ube2d3	1.57511	1.23735	0.350853	3.52668	0.0004208	0.00900823
Hist1h1a	6.83044	1.20815	0.310138	3.89552	9.79873e-05	0.00290444
Myh1	10.8016	1.18606	0.233834	5.07225	3.93132e-07	3.49585e-05
Obscn	1.94862	1.18133	0.33369	3.54021	0.000399809	0.00872037
Eif4h	2.0656	1.13275	0.308811	3.66811	0.00024435	0.00605027
Anp32a	2.80904	1.10538	0.301267	3.66912	0.000243391	0.00605027
Acta1	40.5114	1.10334	0.249762	4.41756	9.98206e-06	0.000524512
Tnnt3	22.8706	1.09923	0.24444	4.49693	6.89406e-06	0.000419449
Ttn	7.57456	1.08386	0.263052	4.12033	3.78327e-05	0.0016198
Pfkm	3.16953	1.08018	0.289886	3.72623	0.000194366	0.00510653
Hnrnpa2b1	2.80263	1.06567	0.282586	3.77113	0.000162513	0.00447298
Ckm	32.2973	1.06552	0.266486	3.99839	6.37743e-05	0.00221389
Car3	5.52541	1.05039	0.263923	3.9799	6.89448e-05	0.00221389
Cryab	2.7084	1.04987	0.291901	3.59665	0.000322341	0.0073064
Laptm4a	4.0748	1.031	0.251154	4.10504	4.04236e-05	0.00166892
Atp5a1	3.84913	1.00757	0.237524	4.24198	2.21555e-05	0.00106716
Pdia3	5.47705	0.99987	0.238433	4.19351	2.7467e-05	0.00127007
Cox6a2	4.0857	0.943112	0.259076	3.64029	0.000272328	0.00655858
Col1a2	111.065	0.920544	0.235529	3.90841	9.29038e-05	0.00290262
Tmsb4x	23.3525	0.917752	0.177878	5.15944	2.47684e-07	2.38603e-05
Atp5e	4.75946	0.895787	0.224538	3.98946	6.62227e-05	0.00221389
Slc25a4	7.22242	0.839097	0.224671	3.73477	0.000187885	0.00505104
Mmp9	3.7148	-1.4838	0.389382	-3.81065	0.000138602	0.00397385
