## Supplementary Table S4 for "Spatial Transcriptomics in Bone Mechanomics: Exploring the Mechanoregulation of Fracture Healing in the Era of Spatial Omics"

### Sheet: DEG - Low vs. Reference Strain
Supplementary Table 4: Differential gene expression (DEG) analysis of low strain region with respect to reference region.
(FDR-adjusted p value cutoff < 0.05; absolute log2 fold change > 0.5)
Symbol	baseMean	log2FoldChange	lfcSE	stat	pvalue	padj
S100a8	1.7053	1.45195	0.318889	4.55314	5.28505e-06	0.000678342
Hist4h4	2.09544	1.35469	0.38746	3.49633	0.000471699	0.0152123
Ncf1	2.07865	1.17287	0.314048	3.73467	0.000187964	0.0121237
Camp	4.67136	1.03441	0.327267	3.16076	0.00157359	0.0338323
Sem1	9.29661	0.638915	0.205203	3.11357	0.00184839	0.0366834
Tpm1	12.2793	-0.70208	0.237403	-2.95733	0.00310313	0.0427347
Slc25a4	7.22242	-0.709495	0.233765	-3.03508	0.00240472	0.0421295
Ptms	5.12381	-0.775117	0.214059	-3.62104	0.000293423	0.0124848
Tnnt3	22.8706	-0.819419	0.244822	-3.34699	0.000816939	0.021077
Myh1	10.8016	-0.878803	0.245221	-3.58372	0.000338734	0.0124848
Rack1	2.17728	-0.883084	0.295196	-2.99151	0.00277597	0.0421295
Serpinh1	1.87238	-0.964614	0.326657	-2.95299	0.00314713	0.0427347
Spp1	7.10684	-0.964847	0.281122	-3.43212	0.000598879	0.0171679
Gpx3	3.31961	-1.06947	0.291794	-3.66516	0.000247179	0.0124848
Sparc	10.2699	-1.15727	0.259	-4.46821	7.8877e-06	0.000678342
Acp5	1.94132	-1.26555	0.396078	-3.1952	0.00139732	0.0327735
Bglap	7.94689	-1.27065	0.283079	-4.48866	7.16714e-06	0.000678342
Mmp2	1.10037	-1.27969	0.426112	-3.00317	0.00267181	0.0421295
Atp1a2	1.38549	-1.43244	0.474976	-3.01582	0.00256284	0.0421295

### Sheet: FDR < 0.01
Supplementary Table 4: Differential gene expression (DEG) analysis of low strain region with respect to reference region.
(FDR-adjusted p value cutoff < 0.01; absolute log2 fold change > 0.5)
Symbol	baseMean	log2FoldChange	lfcSE	stat	pvalue	padj
S100a8	1.7053	1.45195	0.318889	4.55314	5.28505e-06	0.000678342
Sparc	10.2699	-1.15727	0.259	-4.46821	7.8877e-06	0.000678342
Bglap	7.94689	-1.27065	0.283079	-4.48866	7.16714e-06	0.000678342
