## Supplementary Table S5 for "Spatial Transcriptomics in Bone Mechanomics: Exploring the Mechanoregulation of Fracture Healing in the Era of Spatial Omics"

### Sheet: Upregulated
Supplementary Table 5: Gene-set enrichment analysis between mean expression of high strain versus reference strain regions.
(FDR-adjusted p value cutoff < 0.05)
row.names	p.geomean	stat.mean	p.val	q.val	set.size	exp1	qscore
dipeptidyl-peptidase activity	0.000853187	0.595002	0.000853187	0.0490369	10	0.000853187	1.30948
bicellular tight junction	0.00090106	0.249416	0.00090106	0.0490369	57	0.00090106	1.30948
vascular endothelial growth factor receptor signaling pathway	0.000905186	0.41938	0.000905186	0.0490369	20	0.000905186	1.30948
histone deacetylase complex	0.000910146	0.367897	0.000910146	0.0490369	26	0.000910146	1.30948
focal adhesion	0.000809233	0.165783	0.000809233	0.0483134	133	0.000809233	1.31593
extracellular matrix binding	0.000744634	0.396604	0.000744634	0.045874	23	0.000744634	1.33843
negative regulation of GTPase activity	0.000747606	0.47505	0.000747606	0.045874	16	0.000747606	1.33843
integrin binding	0.000662355	0.181221	0.000662355	0.0430336	114	0.000662355	1.36619
ossification	0.000445173	0.281988	0.000445173	0.0297996	49	0.000445173	1.52579
alpha-catenin binding	0.000359133	0.630379	0.000359133	0.0264106	10	0.000359133	1.57822
regulation of postsynaptic neurotransmitter receptor internalization	0.000371754	0.424579	0.000371754	0.0264106	22	0.000371754	1.57822
positive regulation of Wnt signaling pathway	0.00038259	0.433737	0.00038259	0.0264106	21	0.00038259	1.57822
neutrophil chemotaxis	0.000341833	0.372023	0.000341833	0.0260382	29	0.000341833	1.58439
glutathione peroxidase activity	0.000300965	0.581944	0.000300965	0.023744	12	0.000300965	1.62445
actomyosin	0.000285497	0.639432	0.000285497	0.0233579	10	0.000285497	1.63157
negative regulation of plasminogen activation	0.000251709	0.644347	0.000251709	0.0213856	10	0.000251709	1.66988
cell-cell adhesion	0.000227781	0.227996	0.000227781	0.0201267	82	0.000227781	1.69623
catenin complex	0.000198526	0.573336	0.000198526	0.0182726	13	0.000198526	1.7382
mRNA cleavage and polyadenylation specificity factor complex	0.000178665	0.520138	0.000178665	0.0171596	16	0.000178665	1.76549
negative regulation of hippo signaling	0.000137034	0.609524	0.000137034	0.0139111	12	0.000137034	1.85664
metalloendopeptidase inhibitor activity	0.000138544	0.667156	0.000138544	0.0139111	10	0.000138544	1.85664
voltage-gated potassium channel activity	0.000112889	0.674802	0.000112889	0.0124685	10	0.000112889	1.90418
regulation of membrane potential	9.19686e-05	0.495483	9.19686e-05	0.0114182	19	9.19686e-05	1.9424
bone morphogenesis	9.38425e-05	0.494946	9.38425e-05	0.0114182	19	9.38425e-05	1.9424
cellular response to chemokine	9.42224e-05	0.539076	9.42224e-05	0.0114182	16	9.42224e-05	1.9424
acetyl-CoA biosynthetic process from pyruvate	9.82096e-05	0.679952	9.82096e-05	0.0114182	10	9.82096e-05	1.9424
transcription coactivator activity	6.51603e-05	0.183132	6.51603e-05	0.00959594	148	6.51603e-05	2.01791
regulation of establishment of cell polarity	4.84036e-05	0.644192	4.84036e-05	0.00909253	12	4.84036e-05	2.04132
positive regulation of synapse assembly	5.18482e-05	0.670439	5.18482e-05	0.00909253	11	5.18482e-05	2.04132
Ras protein signal transduction	5.4579e-05	0.339287	5.4579e-05	0.00909253	43	5.4579e-05	2.04132
collagen fibril organization	5.76258e-05	0.294283	5.76258e-05	0.00909253	57	5.76258e-05	2.04132
negative regulation of angiogenesis	1.61925e-05	0.340596	1.61925e-05	0.00418953	48	1.61925e-05	2.37783
negative regulation of endopeptidase activity	1.81354e-05	0.604157	1.81354e-05	0.00418953	15	1.81354e-05	2.37783
regulation of postsynaptic density assembly	1.89657e-05	0.738053	1.89657e-05	0.00418953	10	1.89657e-05	2.37783
serine-type endopeptidase inhibitor activity	1.17697e-05	0.487428	1.17697e-05	0.00385806	24	1.17697e-05	2.41363
extracellular matrix	1.22256e-05	0.212106	1.22256e-05	0.00385806	129	1.22256e-05	2.41363
osteoblast development	5.96124e-06	0.656388	5.96124e-06	0.00263367	14	5.96124e-06	2.57944
collagen catabolic process	3.63979e-06	0.501713	3.63979e-06	0.00201008	25	3.63979e-06	2.69679
peptidyl-lysine hydroxylation	2.56851e-06	0.678968	2.56851e-06	0.00189128	14	2.56851e-06	2.72324
collagen-containing extracellular matrix	8.05665e-07	0.197351	8.05665e-07	0.00105524	187	8.05665e-07	2.97665
complement activation	9.55399e-07	0.704567	9.55399e-07	0.00105524	14	9.55399e-07	2.97665

### Sheet: Downregulated
Supplementary Table 5: Gene-set enrichment analysis between mean expression of high strain versus reference strain regions.
(FDR-adjusted p value cutoff < 0.05)
row.names	p.geomean	stat.mean	p.val	q.val	set.size	exp1	qscore
myosin filament	0.00146132	0.522174	0.00146132	0.0496625	12	0.00146132	1.30397
positive regulation of calcineurin-NFAT signaling cascade	0.00126852	0.507146	0.00126852	0.0437838	13	0.00126852	1.35869
P-type calcium transporter activity	0.00121882	0.552865	0.00121882	0.043055	11	0.00121882	1.36598
late endosome	0.00122472	0.19914	0.00122472	0.043055	86	0.00122472	1.36598
protein depalmitoylation	0.00122792	0.552559	0.00122792	0.043055	11	0.00122792	1.36598
NADH metabolic process	0.00114697	0.555363	0.00114697	0.0422276	11	0.00114697	1.3744
apolipoprotein binding	0.00105806	0.513996	0.00105806	0.0399724	13	0.00105806	1.39824
lysosome organization	0.00106762	0.313734	0.00106762	0.0399724	35	0.00106762	1.39824
cholesterol efflux	0.00093616	0.440916	0.00093616	0.0362803	18	0.00093616	1.44033
myelination in peripheral nervous system	0.000907056	0.592419	0.000907056	0.0357801	10	0.000907056	1.44636
erythrocyte development	0.000879167	0.442898	0.000879167	0.0353852	18	0.000879167	1.45118
cysteine-type endopeptidase activity	0.000881025	0.274836	0.000881025	0.0353852	47	0.000881025	1.45118
cytoskeletal protein binding	0.000831539	0.314977	0.000831539	0.0349402	36	0.000831539	1.45667
superoxide dismutase activity	0.000838312	0.568074	0.000838312	0.0349402	11	0.000838312	1.45667
enoyl-CoA hydratase activity	0.000724873	0.601824	0.000724873	0.0319176	10	0.000724873	1.49597
calcineurin-NFAT signaling cascade	0.000736894	0.491071	0.000736894	0.0319176	15	0.000736894	1.49597
negative regulation of protein catabolic process	0.000596365	0.442859	0.000596365	0.0268851	19	0.000596365	1.57049
lipid homeostasis	0.000535565	0.424366	0.000535565	0.0246471	21	0.000535565	1.60823
A band	0.000508125	0.473112	0.000508125	0.0238819	17	0.000508125	1.62193
translation initiation factor activity	0.000471011	0.270247	0.000471011	0.0235487	53	0.000471011	1.62803
contractile fiber	0.000481751	0.449179	0.000481751	0.0235487	19	0.000481751	1.62803
protein O-linked glycosylation	0.000490376	0.376662	0.000490376	0.0235487	27	0.000490376	1.62803
miRNA binding	0.000434791	0.477948	0.000434791	0.0223361	17	0.000434791	1.65099
mitochondrial respiratory chain complex I assembly	0.000279079	0.353292	0.000279079	0.0150014	33	0.000279079	1.82387
tropomyosin binding	0.000285223	0.609771	0.000285223	0.0150014	11	0.000285223	1.82387
respiratory electron transport chain	0.000246142	0.545524	0.000246142	0.0135932	14	0.000246142	1.86668
regulation of TOR signaling	0.000213639	0.550153	0.000213639	0.0121007	14	0.000213639	1.91719
palmitoyl-(protein) hydrolase activity	0.000197714	0.552668	0.000197714	0.0115884	14	0.000197714	1.93598
triglyceride lipase activity	0.000198916	0.57327	0.000198916	0.0115884	13	0.000198916	1.93598
structural constituent of muscle	0.000199347	0.462448	0.000199347	0.0115884	20	0.000199347	1.93598
ATP biosynthetic process	0.000141387	0.58464	0.000141387	0.00892357	13	0.000141387	2.04946
condensin complex	0.0001291	0.587629	0.0001291	0.00855683	13	0.0001291	2.06769
eukaryotic translation initiation factor 3 complex	0.000131703	0.423776	0.000131703	0.00855683	25	0.000131703	2.06769
ATPase-coupled transmembrane transporter activity	0.000114815	0.615555	0.000114815	0.00792585	12	0.000114815	2.10095
N-glycan processing	0.000105944	0.645705	0.000105944	0.00754934	11	0.000105944	2.12209
VCP-NPL4-UFD1 AAA ATPase complex	8.54243e-05	0.57922	8.54243e-05	0.00632945	14	8.54243e-05	2.19863
NADH dehydrogenase (ubiquinone) activity	8.5959e-05	0.579028	8.5959e-05	0.00632945	14	8.5959e-05	2.19863
fatty acid beta-oxidation	7.67373e-05	0.359145	7.67373e-05	0.00605402	37	7.67373e-05	2.21796
canonical glycolysis	5.47118e-05	0.57279	5.47118e-05	0.00447623	15	5.47118e-05	2.34909
translational initiation	4.74613e-05	0.323569	4.74613e-05	0.00403239	48	4.74613e-05	2.39444
mitochondrial inner membrane	3.95481e-05	0.144374	3.95481e-05	0.00349447	256	3.95481e-05	2.45662
respirasome	3.43358e-05	0.402044	3.43358e-05	0.00316032	32	3.43358e-05	2.50027
M band	2.5257e-05	0.491581	2.5257e-05	0.00245127	22	2.5257e-05	2.61061
proton motive force-driven ATP synthesis	2.55225e-05	0.6941	2.55225e-05	0.00245127	11	2.55225e-05	2.61061
myelin sheath	1.78064e-05	0.213452	1.78064e-05	0.00187307	123	1.78064e-05	2.72745
electron transfer activity	1.05962e-05	0.599255	1.05962e-05	0.00117035	16	1.05962e-05	2.93168
glycolytic process	8.83162e-06	0.427771	8.83162e-06	0.00102679	32	8.83162e-06	2.98852
striated muscle thin filament	6.44612e-06	0.632129	6.44612e-06	0.000791082	15	6.44612e-06	3.10178
aerobic respiration	5.72913e-06	0.435656	5.72913e-06	0.00074445	32	5.72913e-06	3.12816
tricarboxylic acid cycle	5.20333e-06	0.391521	5.20333e-06	0.000718385	40	5.20333e-06	3.14364
I band	4.49125e-06	0.542586	4.49125e-06	0.000661412	21	4.49125e-06	3.17953
mitochondrial fusion	3.94025e-07	0.62413	3.94025e-07	6.21715e-05	19	3.94025e-07	4.20641
mitochondrial proton-transporting ATP synthase complex	3.06893e-07	0.732863	3.06893e-07	5.25465e-05	14	3.06893e-07	4.27946
cardiac muscle contraction	3.09237e-07	0.478122	3.09237e-07	5.25465e-05	33	3.09237e-07	4.27946
sarcoplasmic reticulum	9.72536e-08	0.366003	9.72536e-08	1.95303e-05	61	9.72536e-08	4.70929
skeletal muscle contraction	4.38319e-08	0.707109	4.38319e-08	9.68247e-06	17	4.38319e-08	5.01401
sarcomere organization	7.14534e-09	0.551722	7.14534e-09	1.75378e-06	31	7.14534e-09	5.75602
proton-transporting ATP synthase activity, rotational mechanism	3.48612e-09	0.758097	3.48612e-09	9.62604e-07	17	3.48612e-09	6.01655
myofibril	1.29556e-09	0.576286	1.29556e-09	4.10632e-07	31	1.29556e-09	6.38655
muscle contraction	1.30123e-09	0.595646	1.30123e-09	4.10632e-07	29	1.30123e-09	6.38655
regulation of muscle contraction	7.36983e-10	0.811929	7.36983e-10	3.25599e-07	16	7.36983e-10	6.48732
troponin complex	7.38097e-11	0.987106	7.38097e-11	5.0132e-08	12	7.38097e-11	7.29989
proton motive force-driven mitochondrial ATP synthesis	9.07777e-11	0.553671	9.07777e-11	5.0132e-08	38	9.07777e-11	7.29989
mitochondrial respiratory chain complex I	2.63072e-11	0.481921	2.63072e-11	2.90563e-08	53	2.63072e-11	7.53676
Z disc	6.19538e-12	0.335982	6.19538e-12	1.36856e-08	117	6.19538e-12	7.86374
