## Supplementary Table S6 for "Spatial Transcriptomics in Bone Mechanomics: Exploring the Mechanoregulation of Fracture Healing in the Era of Spatial Omics"

### Sheet: Upregulated
Supplementary Table 6: Gene-set enrichment analysis between mean expression of low strain versus reference strain regions.
(FDR-adjusted p value cutoff < 0.05)
row.names	p.geomean	stat.mean	p.val	q.val	set.size	exp1	qscore
negative regulation of plasminogen activation	0.000938067	0.590996	0.000938067	0.0491097	10	0.000938067	1.30883
contractile fiber	0.000955961	0.428555	0.000955961	0.0491097	19	0.000955961	1.30883
stress fiber	0.00076844	0.243919	0.00076844	0.0433295	61	0.00076844	1.36322
response to sodium phosphate	0.00077146	0.599226	0.00077146	0.0433295	10	0.00077146	1.36322
bone morphogenesis	0.000801175	0.433965	0.000801175	0.0433295	19	0.000801175	1.36322
cysteine-type endopeptidase activity	0.000804215	0.276613	0.000804215	0.0433295	47	0.000804215	1.36322
BLOC-1 complex	0.000607153	0.481866	0.000607153	0.0362486	16	0.000607153	1.44071
intracellular estrogen receptor signaling pathway	0.000580641	0.536033	0.000580641	0.0356288	13	0.000580641	1.4482
protein deubiquitination	0.000558382	0.283606	0.000558382	0.0352419	47	0.000558382	1.45294
proton motive force-driven mitochondrial ATP synthesis	0.000502891	0.317323	0.000502891	0.0326732	38	0.000502891	1.48581
calcium ion binding	0.000450289	0.128035	0.000450289	0.0301421	247	0.000450289	1.52083
cilium	0.000433381	0.225966	0.000433381	0.0299168	77	0.000433381	1.52408
collagen trimer	0.000397524	0.340487	0.000397524	0.0283268	34	0.000397524	1.5478
cytoskeletal protein binding	0.000355533	0.333311	0.000355533	0.0265218	36	0.000355533	1.5764
canonical glycolysis	0.000360188	0.514863	0.000360188	0.0265218	15	0.000360188	1.5764
fibronectin binding	0.00032817	0.372973	0.00032817	0.0258903	29	0.00032817	1.58686
autophagosome membrane	0.000272513	0.353805	0.000272513	0.0222956	33	0.000272513	1.65178
mitochondrial inner membrane	0.000236894	0.131009	0.000236894	0.0201269	256	0.000236894	1.69622
plasma membrane protein complex	0.000185138	0.625706	0.000185138	0.0197926	11	0.000185138	1.7035
collagen binding	0.000195043	0.282753	0.000195043	0.0197926	54	0.000195043	1.7035
skeletal system development	0.000212466	0.283947	0.000212466	0.0197926	53	0.000212466	1.7035
regulation of muscle contraction	0.000218629	0.51402	0.000218629	0.0197926	16	0.000218629	1.7035
sodium ion export across plasma membrane	0.000223236	0.618856	0.000223236	0.0197926	11	0.000223236	1.7035
sodium:potassium-exchanging ATPase complex	0.000223236	0.618856	0.000223236	0.0197926	11	0.000223236	1.7035
epithelial to mesenchymal transition	0.000223999	0.363521	0.000223999	0.0197926	32	0.000223999	1.7035
skeletal muscle contraction	0.000149984	0.509749	0.000149984	0.0184064	17	0.000149984	1.73503
muscle alpha-actinin binding	9.9611e-05	0.647876	9.9611e-05	0.0129436	11	9.9611e-05	1.88795
sarcoplasmic reticulum membrane	8.85098e-05	0.578123	8.85098e-05	0.0122199	14	8.85098e-05	1.91293
sarcolemma	4.80316e-05	0.230939	4.80316e-05	0.00707345	95	4.80316e-05	2.15037
cell-cell adhesion	3.4321e-05	0.252413	3.4321e-05	0.00541536	82	3.4321e-05	2.26637
beta-N-acetylhexosaminidase activity	2.45507e-05	0.695372	2.45507e-05	0.00417174	11	2.45507e-05	2.37968
proton-transporting ATP synthase activity, rotational mechanism	1.21277e-05	0.577984	1.21277e-05	0.0022325	17	1.21277e-05	2.65121
sarcomere organization	7.65698e-06	0.437232	7.65698e-06	0.00153766	31	7.65698e-06	2.81314
skin development	2.54106e-06	0.530419	2.54106e-06	0.00056132	23	2.54106e-06	3.25079
extracellular matrix organization	2.13163e-06	0.295333	2.13163e-06	0.000523196	76	2.13163e-06	3.28134
extracellular region	1.26669e-06	0.13216	1.26669e-06	0.000349764	424	1.26669e-06	3.45622
sarcoplasmic reticulum	1.04372e-06	0.338036	1.04372e-06	0.000329369	61	1.04372e-06	3.48232
muscle contraction	4.72981e-07	0.50255	4.72981e-07	0.000174136	29	4.72981e-07	3.75911
collagen catabolic process	9.3436e-08	0.570376	9.3436e-08	4.128e-05	25	9.3436e-08	4.38426
collagen fibril organization	4.35662e-08	0.387773	4.35662e-08	2.40594e-05	57	4.35662e-08	4.61871
Z disc	3.20087e-08	0.274746	3.20087e-08	2.35691e-05	117	3.20087e-08	4.62766
extracellular matrix	1.35684e-11	0.315468	1.35684e-11	1.49863e-08	129	1.35684e-11	7.82431
collagen-containing extracellular matrix	2.06613e-13	0.284731	2.06613e-13	4.56407e-10	187	2.06613e-13	9.34065

### Sheet: Downregulated
Supplementary Table 6: Gene-set enrichment analysis between mean expression of low strain versus reference strain regions.
(FDR-adjusted p value cutoff < 0.05)
row.names	p.geomean	stat.mean	p.val	q.val	set.size	exp1	qscore
catalytic step 2 spliceosome	0.00123755	0.2284	0.00123755	0.0471335	65	0.00123755	1.32667
presynaptic modulation of chemical synaptic transmission	0.00120559	0.459012	0.00120559	0.0470014	16	0.00120559	1.32789
B cell proliferation	0.0012128	0.529576	0.0012128	0.0470014	12	0.0012128	1.32789
GMP biosynthetic process	0.00115578	0.555049	0.00115578	0.0464203	11	0.00115578	1.33329
U12-type spliceosomal complex	0.00110177	0.377583	0.00110177	0.0450704	24	0.00110177	1.34611
enoyl-CoA hydratase activity	0.000993931	0.588539	0.000993931	0.0417926	10	0.000993931	1.3789
antigen processing and presentation	0.00100272	0.397013	0.00100272	0.0417926	22	0.00100272	1.3789
negative regulation of cell cycle	0.000932438	0.399096	0.000932438	0.0403874	22	0.000932438	1.39375
mRNA splicing, via spliceosome	0.00086311	0.197611	0.00086311	0.0383793	92	0.00086311	1.4159
N-glycan processing	0.000868703	0.566644	0.000868703	0.0383793	11	0.000868703	1.4159
actin monomer binding	0.000777094	0.506383	0.000777094	0.0357625	14	0.000777094	1.44657
protein localization to Golgi apparatus	0.000625413	0.496624	0.000625413	0.0293944	15	0.000625413	1.53174
defense response to Gram-positive bacterium	0.000585374	0.342114	0.000585374	0.0293238	32	0.000585374	1.53278
nBAF complex	0.000600411	0.421133	0.000600411	0.0293238	21	0.000600411	1.53278
defense response to virus	0.000601625	0.213116	0.000601625	0.0293238	83	0.000601625	1.53278
osteoclast differentiation	0.000610637	0.358246	0.000610637	0.0293238	29	0.000610637	1.53278
hydrogen peroxide catabolic process	0.000533398	0.389196	0.000533398	0.0280542	25	0.000533398	1.552
killing of cells of another organism	0.000520674	0.615443	0.000520674	0.0280529	10	0.000520674	1.55202
peptide antigen binding	0.000474261	0.56539	0.000474261	0.0261911	12	0.000474261	1.58185
peroxidase activity	0.000430796	0.420599	0.000430796	0.0244007	22	0.000430796	1.6126
chaperone cofactor-dependent protein refolding	0.000374709	0.444992	0.000374709	0.0217824	20	0.000374709	1.66189
transmembrane receptor protein tyrosine kinase adaptor activity	0.000359925	0.552967	0.000359925	0.0214885	13	0.000359925	1.66779
protein export from nucleus	0.000315461	0.46146	0.000315461	0.019357	19	0.000315461	1.71316
negative regulation of viral entry into host cell	0.000237952	0.46946	0.000237952	0.0174641	19	0.000237952	1.75785
protein destabilization	0.000248585	0.361262	0.000248585	0.0174641	32	0.000248585	1.75785
vesicle transport along microtubule	0.000258077	0.587435	0.000258077	0.0174641	12	0.000258077	1.75785
endoplasmic reticulum membrane	0.000264831	0.128018	0.000264831	0.0174641	265	0.000264831	1.75785
positive regulation of phagocytosis	0.000271861	0.39097	0.000271861	0.0174641	27	0.000271861	1.75785
cellular response to lipopolysaccharide	0.000276706	0.254607	0.000276706	0.0174641	64	0.000276706	1.75785
early endosome	0.00019156	0.164709	0.00019156	0.0172921	163	0.00019156	1.76215
nuclear exosome (RNase complex)	0.000204134	0.572399	0.000204134	0.0172921	13	0.000204134	1.76215
negative regulation of apoptotic process	0.000207712	0.13037	0.000207712	0.0172921	263	0.000207712	1.76215
histone H3K4 methyltransferase activity	0.000218572	0.429025	0.000218572	0.0172921	23	0.000218572	1.76215
mannosyl-oligosaccharide 1,2-alpha-mannosidase activity	0.00022283	0.649068	0.00022283	0.0172921	10	0.00022283	1.76215
ceramide biosynthetic process	0.000227013	0.447891	0.000227013	0.0172921	21	0.000227013	1.76215
U5 snRNP	0.000176935	0.600705	0.000176935	0.0169935	12	0.000176935	1.76972
actin filament polymerization	0.000155883	0.447334	0.000155883	0.0156521	22	0.000155883	1.80543
immune system process	0.000141613	0.163775	0.000141613	0.0148963	171	0.000141613	1.82692
plasma membrane raft	0.000115662	0.502695	0.000115662	0.0127748	18	0.000115662	1.89364
phagocytosis, engulfment	0.000103891	0.536229	0.000103891	0.0120787	16	0.000103891	1.91798
fatty acid beta-oxidation	9.06574e-05	0.355971	9.06574e-05	0.0111257	37	9.06574e-05	1.95367
neutrophil chemotaxis	7.60347e-05	0.405545	7.60347e-05	0.00988003	29	7.60347e-05	2.00524
positive regulation of neuron death	5.50122e-05	0.386759	5.50122e-05	0.00778059	33	5.50122e-05	2.10899
heme biosynthetic process	5.63556e-05	0.419146	5.63556e-05	0.00778059	28	5.63556e-05	2.10899
Arp2/3 protein complex	4.6196e-05	0.500556	4.6196e-05	0.00762792	20	4.6196e-05	2.11759
lipopolysaccharide binding	4.83436e-05	0.558143	4.83436e-05	0.00762792	16	4.83436e-05	2.11759
positive regulation of T cell activation	1.59869e-05	0.6289	1.59869e-05	0.00294292	14	1.59869e-05	2.53122
antibacterial humoral response	1.18754e-05	0.688236	1.18754e-05	0.00283826	12	1.18754e-05	2.54695
clathrin-dependent endocytosis	1.39784e-05	0.494075	1.39784e-05	0.00283826	23	1.39784e-05	2.54695
NADPH oxidase complex	1.41335e-05	0.747967	1.41335e-05	0.00283826	10	1.41335e-05	2.54695
MHC class II protein complex	7.1714e-06	0.734576	7.1714e-06	0.0019802	11	7.1714e-06	2.70329
intrinsic apoptotic signaling pathway in response to endoplasmic reticulum stress	3.73443e-06	0.407051	3.73443e-06	0.00117848	38	3.73443e-06	2.92868
heme binding	2.75597e-06	0.423175	2.75597e-06	0.00101465	36	2.75597e-06	2.99368
antigen processing and presentation of exogenous peptide antigen via MHC class II	1.9555e-06	0.686123	1.9555e-06	0.000873342	14	1.9555e-06	3.05882
innate immune response	1.97678e-06	0.198796	1.97678e-06	0.000873342	172	1.97678e-06	3.05882
defense response to Gram-negative bacterium	4.30504e-07	0.50417	4.30504e-07	0.000316994	29	4.30504e-07	3.49895
defense response to bacterium	2.42867e-07	0.408745	2.42867e-07	0.000268247	46	2.42867e-07	3.57147
antimicrobial humoral immune response mediated by antimicrobial peptide	9.36763e-10	0.688864	9.36763e-10	2.06931e-06	22	9.36763e-10	5.68417
